# The *Mycobacterium tuberculosis* complex pangenome is small and shaped by sub-lineage-specific regions of difference

**DOI:** 10.1101/2024.03.12.584580

**Authors:** Mahboobeh Behruznia, Maximillian Marin, Daniel J. Whiley, Maha Farhat, Jonathan C Thomas, Maria Rosa Domingo-Sananes, Conor J Meehan

## Abstract

The *Mycobacterium tuberculosis* complex (MTBC) is a group of bacteria causing tuberculosis (TB) in humans and animals. Understanding MTBC genetic diversity is crucial for insights into its adaptation and traits related to survival, virulence, and antibiotic resistance. While it is known that within-MTBC diversity is characterised by large deletions found only in certain lineages (regions of difference [RDs]), a comprehensive pangenomic analysis incorporating both coding and non-coding regions remains unexplored. We utilised a curated dataset representing various MTBC genomes, including under-represented lineages, to quantify the full diversity of the MTBC pangenome. The MTBC was found to have a small, closed pangenome with distinct genomic features and RDs both between lineages (as previously known) and between sub-lineages. The accessory genome was identified to be a product of genome reduction, showing both divergent and convergent deletions. This variation has implications for traits like virulence, drug resistance, and metabolism. The study provides a comprehensive understanding of the MTBC pangenome, highlighting the importance of genome reduction in its evolution, and underlines the significance of genomic variations in determining the pathogenic traits of different MTBC lineages.
