## Supplementary Table S2 for "The *Mycobacterium tuberculosis* complex pangenome is small and shaped by sub-lineage-specific regions of difference"

### Sheet: Paralogs merged
Gene group name	Primary gene classification	Gene classification after correction	Clusters of orthologs	Annotation
group_2265	Soft-core	Core	group_2233~~~group_2265	hypothetical protein;hypothetical protein
rpfE	Soft-core	Core	group_1369~~~rpfE	hypothetical protein;resuscitation-promoting factor protein RpfE
group_2329	Soft-core	Core	group_2329~~~group_2214~~~group_2328	PPE family protein;PPE family protein;PPE family protein
group_2214	Soft-core	Core	group_2329~~~group_2214~~~group_2328	PPE family protein;PPE family protein;PPE family protein
group_2515	Soft-core	Core	group_2514~~~group_2024~~~group_2515	PE-PGRS family protein;YncE family protein;hypothetical protein;YncE family protein;PE PGRS family protein;PE domain-containing protein;hypothetical protein;YncE family protein;PE family protein;PE domain-containing protein
group_1193	Soft-core	Core	group_2411~~~group_1193	hypothetical protein;hypothetical protein
tam	Soft-core	Core	group_1849~~~tam	trans-aconitate 2-methyltransferase;trans-aconitate 2-methyltransferase
group_2629	Soft-core	Core	group_2629~~~group_2223~~~group_2028~~~group_1848	hypothetical protein;PPE domain-containing protein;hypothetical protein;PPE family protein;hypothetical protein;PPE family protein
group_2047	Soft-core	Core	group_2047~~~ctpH	Rv1535 domain-containing protein;cation-translocating P-type ATPase
group_2498	Shell	Core	group_2498~~~group_2231	type VII secretion system ESX-5 target PPE25;type VII secretion system ESX-5 target PPE27
group_2244	Shell	Core	group_2244~~~group_1574	hypothetical protein;DUF3017 domain-containing protein;DUF3017 domain-containing protein
group_2242	Shell	Core	group_2242~~~group_2293	IS110 family transposase;IS110 family transposase
group_2514	Shell	Core	group_2514~~~group_2024~~~group_2515	PE-PGRS family protein;YncE family protein;hypothetical protein;YncE family protein;PE PGRS family protein;PE domain-containing protein;hypothetical protein;YncE family protein;PE family protein;PE domain-containing protein
group_1135	Shell	Core	group_110~~~group_1135	acyl-CoA synthetase;acyl-CoA synthetase
group_2382	Shell	Core	group_1899~~~group_2382	hypothetical protein;PPE domain-containing protein;pentapeptide repeat-containing protein;PPE family protein;PPE domain-containing protein
group_532	Shell	Core	group_2610~~~group_1223~~~group_532	hypothetical protein;hypothetical protein;hypothetical protein
group_2339	Shell	Core	group_2245~~~group_2339	PPE family protein;PPE family protein
lppA	Shell	Core	group_1645~~~lppB~~~lppA	LppA family lipoprotein;LppA family lipoprotein;LppA family lipoprotein
group_1645	Shell	Core	group_1645~~~lppB~~~lppA	LppA family lipoprotein;LppA family lipoprotein;LppA family lipoprotein
group_1516	Shell	Core	uspC~~~group_1516	sugar ABC transporter substrate-binding protein;extracellular solute-binding protein
group_1237	Shell	Soft-core	group_647~~~group_1116~~~group_1237	universal stress protein;universal stress protein;universal stress protein
group_1848	Cloud	Core	group_2629~~~group_2223~~~group_2028~~~group_1848	hypothetical protein;PPE domain-containing protein;hypothetical protein;PPE family protein;hypothetical protein;PPE family protein
group_749	Cloud	Core	moeW~~~group_749	ThiF family adenylyltransferase;ThiF family adenylyltransferase
group_1778	Cloud	Core	group_1778~~~group_1820	HAD-IA family hydrolase;HAD hydrolase-like protein;HAD family hydrolase
group_2101	Cloud	Core	group_2101~~~nrdZ	ATP cone domain-containing protein;adenosylcobalamin-dependent ribonucleoside-diphosphate reductase
group_652	Cloud	Core	group_1315~~~group_652	methyltransferase;acetylserotonin O-methyltransferase;acetylserotonin O-methyltransferase
group_1038	Cloud	Core	group_1963~~~group_1038	adenylate/guanylate cyclase domain-containing protein;hypothetical protein;adenylate/guanylate cyclase domain-containing protein
group_2323	Cloud	Core	group_1939~~~group_2323	PE-PGRS family protein;hypothetical protein;YncE family protein;PE domain-containing protein;PE-PGRS family protein
group_1849	Cloud	Core	group_1849~~~tam	trans-aconitate 2-methyltransferase;trans-aconitate 2-methyltransferase
group_2233	Cloud	Core	group_2233~~~group_2265	hypothetical protein;hypothetical protein
group_1369	Cloud	Core	group_1369~~~rpfE	hypothetical protein;resuscitation-promoting factor protein RpfE
group_1028	Cloud	Core	group_2424~~~group_1028	hypothetical protein;hypothetical protein
group_891	Cloud	Core	group_891~~~group_2429	pirin family protein;pirin family protein
group_169	Cloud	Core	group_1521~~~group_169	AAA family ATPase;hypothetical protein;AAA family ATPase
group_2626	Cloud	Core	group_2626~~~group_2272	hypothetical protein;hypothetical protein;malonyl CoA-ACP transacylase
group_1214	Cloud	Core	group_2117~~~group_1214	NADP-dependent isocitrate dehydrogenase;isocitrate/isopropylmalate family dehydrogenase
group_1084	Cloud	Core	group_1468~~~group_1084	PE-PPE domain-containing protein;PPE family protein
fadD24	Cloud	Core	fadD24~~~group_1447	fatty-acid--AMP ligase FAAL24/FadD24;fatty-acid--AMP ligase FAAL24/FadD24
group_2625	Cloud	Core	rubB~~~group_2625	rubredoxin RubB;rubredoxin RubB
group_2622	Cloud	Core	group_2622~~~group_560	hypothetical protein;SDR family NAD(P)-dependent oxidoreductase
group_2614	Cloud	Core	group_645~~~group_2614	DUF881 domain-containing protein;hypothetical protein
group_2613	Cloud	Core	group_2613~~~group_1235	hypothetical protein;hypothetical protein
group_2612	Cloud	Core	group_2612~~~kdpE	winged helix-turn-helix domain-containing protein;two-component system response regulator KdpE
group_2611	Cloud	Shell	group_2611~~~group_1298	enoyl-CoA hydratase;crotonase/enoyl-CoA hydratase family protein
group_2610	Cloud	Core	group_2610~~~group_1223~~~group_532	hypothetical protein;hypothetical protein;hypothetical protein
group_2603	Cloud	Core	group_2603~~~group_1068	TetR/AcrR family transcriptional regulator;TetR/AcrR family transcriptional regulator
group_2590	Cloud	Core	group_2590~~~group_1628	DUF1810 family protein;DUF1810 family protein;DUF1810 domain-containing protein
group_2558	Cloud	Core	group_2558~~~group_1457	STAS domain-containing protein;anti-sigma factor antagonist
group_2526	Cloud	Core	group_140~~~group_2526	MBL fold metallo-hydrolase;Rieske 2Fe-2S domain-containing protein
group_2398	Cloud	Core	thrS~~~group_658~~~group_1192~~~group_2398	threonine--tRNA ligase;hypothetical protein;hypothetical protein;hypothetical protein
group_2390	Cloud	Core	group_2390~~~group_729	PE/PPE C-terminal domain-containing protein;PE domain-containing protein
group_2336	Cloud	Core	group_2336~~~group_2248	hypothetical protein;hypothetical protein
group_2201	Cloud	Core	lat~~~group_2201	L-lysine 6-transaminase;hypothetical protein
group_2124	Cloud	Core	group_2124~~~cobO	cob(I)yrinic acid ac-diamide adenosyltransferase;cob(I)yrinic acid ac-diamide adenosyltransferase
group_2028	Cloud	Core	group_2629~~~group_2223~~~group_2028~~~group_1848	hypothetical protein;PPE domain-containing protein;hypothetical protein;PPE family protein;hypothetical protein;PPE family protein
group_1992	Cloud	Soft-core	group_1992~~~group_1859	type II toxin-antitoxin system RelE/ParE family toxin;type II toxin-antitoxin system RelE/ParE family toxin
group_1862	Cloud	Core	group_1862~~~group_354	CBS domain-containing protein;site-2 protease family protein
group_1624	Cloud	Soft-core	group_953~~~group_1624	GntR family transcriptional regulator;GntR family transcriptional regulator
group_1616	Cloud	Core	group_1764~~~group_1616	hypothetical protein;hypothetical protein;acyl-CoA dehydrogenase family protein
group_1449	Cloud	Core	fadD30~~~group_1449	AMP-binding protein;fatty-acid--AMP ligase FAAL30/FadD30;fatty-acid--AMP ligase FAAL30/FadD30
group_1436	Cloud	Soft-core	group_1937~~~group_1436	WS/DGAT domain-containing protein;wax ester/triacylglycerol synthase family O-acyltransferase;WS/DGAT domain-containing protein
group_1418	Cloud	Core	fadD32~~~group_1418	long-chain-fatty-acid--AMP ligase FadD32;fatty-acid--CoA ligase
group_1381	Cloud	Core	group_1381~~~group_871	MerR family transcriptional regulator;MerR family transcriptional regulator
group_1359	Cloud	Core	group_1359~~~group_55	hypothetical protein;hypothetical protein
group_1238	Cloud	Core	group_1238~~~group_1615	AMP-binding protein;AMP-binding protein
group_1192	Cloud	Core	thrS~~~group_658~~~group_1192~~~group_2398	threonine--tRNA ligase;hypothetical protein;hypothetical protein;hypothetical protein
group_1172	Cloud	Core	group_1172~~~group_557	class I SAM-dependent methyltransferase;class I SAM-dependent methyltransferase
group_1170	Cloud	Core	group_168~~~group_1170	cytochrome P450;cytochrome P450
group_1116	Cloud	Soft-core	group_647~~~group_1116~~~group_1237	universal stress protein;universal stress protein;universal stress protein
group_1104	Cloud	Core	group_1104~~~group_2098~~~group_821	PE-PGRS family protein;PE family protein;PE family protein
group_1070	Cloud	Core	group_1070~~~group_603	ABC transporter permease subunit;phosphate ABC transporter permease PstA
group_1056	Cloud	Core	group_211~~~group_1056	IS607 family element RNA-guided endonuclease TnpB;helix-turn-helix domain-containing protein
group_1008	Cloud	Core	group_1008~~~thyA	thymidylate synthase;thymidylate synthase
group_922	Cloud	Core	group_922~~~group_2393	hypothetical protein;hypothetical protein
group_913	Cloud	Core	group_880~~~group_913	hypothetical protein;hypothetical protein
group_821	Cloud	Core	group_1104~~~group_2098~~~group_821	PE-PGRS family protein;PE family protein;PE family protein
group_658	Cloud	Core	thrS~~~group_658~~~group_1192~~~group_2398	threonine--tRNA ligase;hypothetical protein;hypothetical protein;hypothetical protein
group_601	Cloud	Core	group_230~~~group_601	AarF/ABC1/UbiB kinase family protein;AarF/UbiB family protein
group_554	Cloud	Core	group_554~~~group_1497	metallophosphoesterase family protein;metallophosphoesterase;metallophosphoesterase family protein
group_422	Cloud	Core	group_2271~~~group_422	acetyl-CoA acetyltransferase;acetyl-CoA acetyltransferase
group_341	Cloud	Core	group_341~~~group_80	phosphoglycerate mutase PE_PGRS11;phosphoglycerate mutase PE_PGRS11
group_311	Cloud	Core	group_311~~~group_203	sulfatase;sulfatase
group_252	Cloud	Core	ilvD~~~group_252	dihydroxy-acid dehydratase;dihydroxy-acid dehydratase
group_245	Cloud	Core	group_245~~~sigA	RNA polymerase sigma factor;RNA polymerase sigma factor
group_85	Cloud	Core	embC~~~group_85	arabinosyltransferase EmbC;arabinosyltransferase EmbC
group_2623	Cloud	Soft-core	group_2237~~~group_2623	hypothetical protein;cellulose-binding protein;hypothetical protein

### Sheet: Paralogs not merged
Gene group name	Primary gene classification	Gene classification after correction	Clusters of orthologs	Annotation
group_2120	Cloud	Core	group_2120~~~group_2545~~~group_2925~~~group_2345	PPE family protein;PPE domain-containing protein;hypothetical protein;PPE family protein;hypothetical protein;hypothetical protein
group_839	Cloud	Core	moeW~~~group_839	ThiF family adenylyltransferase;ThiF family adenylyltransferase
group_2044	Cloud	Core	group_2090~~~group_2044	HAD hydrolase-like protein;HAD family hydrolase;HAD-IA family hydrolase
group_2423	Cloud	Core	group_2423~~~nrdZ	ATP cone domain-containing protein;adenosylcobalamin-dependent ribonucleoside-diphosphate reductase
group_749	Cloud	Core	group_749~~~group_1567	acetylserotonin O-methyltransferase;methyltransferase;acetylserotonin O-methyltransferase
group_1158	Cloud	Core	group_1158~~~group_2276	adenylate/guanylate cyclase domain-containing protein;adenylate/guanylate cyclase domain-containing protein;hypothetical protein
group_2675	Cloud	Core	group_399~~~group_2252~~~group_2127~~~group_2339~~~group_2675~~~group_396	PE-PGRS family protein;PE-PGRS family protein;hypothetical protein;YncE family protein;PE domain-containing protein;YncE family protein;hypothetical protein;PE-PGRS family protein;YncE family protein;PE PGRS family protein;PE domain-containing protein;hypothetical protein;PE-PGRS family protein;YncE family protein
group_2122	Cloud	Core	tam~~~group_2122	trans-aconitate 2-methyltransferase;trans-aconitate 2-methyltransferase
group_2564	Cloud	Core	group_2564~~~group_2604	hypothetical protein;hypothetical protein
group_1618	Cloud	Core	rpfE~~~group_1618	resuscitation-promoting factor protein RpfE;hypothetical protein
group_221	Cloud	Core	group_1778~~~group_221	AAA family ATPase;hypothetical protein;AAA family ATPase
group_2922	Cloud	Core	group_2922~~~group_2611	hypothetical protein;hypothetical protein;malonyl CoA-ACP transacylase
group_1463	Cloud	Core	group_1463~~~group_2441	isocitrate/isopropylmalate family dehydrogenase;NADP-dependent isocitrate dehydrogenase
group_1261	Cloud	Core	group_1261~~~group_1724	PPE family protein;PE-PPE domain-containing protein
fadD24	Cloud	Core	group_1701~~~fadD24	fatty-acid--AMP ligase FAAL24/FadD24;fatty-acid--AMP ligase FAAL24/FadD24
group_2933	Cloud	Core	group_2933~~~group_2730	carboxymuconolactone decarboxylase family protein;carboxymuconolactone decarboxylase family protein
group_2932	Cloud	Shell	group_1774~~~group_2932	extracellular solute-binding protein;sugar ABC transporter substrate-binding protein
group_2929	Cloud	Core	group_2568~~~group_2929	TldD/PmbA family protein;TldD/PmbA family protein
group_2921	Cloud	Core	group_2921~~~rubB	rubredoxin RubB;rubredoxin RubB
group_2920	Cloud	Core	group_2572~~~group_2920	hypothetical protein;cellulose-binding protein;hypothetical protein
group_2919	Cloud	Core	group_2919~~~group_650	hypothetical protein;SDR family NAD(P)-dependent oxidoreductase
group_2906	Cloud	Core	group_2906~~~group_264	helix-turn-helix domain-containing protein;IS607 family element RNA-guided endonuclease TnpB
group_2905	Cloud	Core	group_740~~~group_2905	DUF881 domain-containing protein;hypothetical protein
group_2904	Cloud	Core	group_2904~~~group_1489	hypothetical protein;hypothetical protein
group_2903	Cloud	Core	group_2903~~~kdpE	winged helix-turn-helix domain-containing protein;two-component system response regulator KdpE
group_2902	Cloud	Shell	group_2902~~~group_1553	enoyl-CoA hydratase;crotonase/enoyl-CoA hydratase family protein
group_2901	Cloud	Core	group_2901~~~group_1472~~~group_2749	hypothetical protein;hypothetical protein;hypothetical protein
group_2897	Cloud	Core	group_820~~~group_2897	PE domain-containing protein;PE/PPE C-terminal domain-containing protein
group_2868	Cloud	Core	atsB~~~group_2868	arylsulfatase AtsB;arylsulfatase AtsB
group_2865	Cloud	Core	group_1225~~~group_2865	TetR/AcrR family transcriptional regulator;TetR/AcrR family transcriptional regulator
group_2822	Cloud	Core	group_1712~~~group_2822	anti-sigma factor antagonist;STAS domain-containing protein
group_5	Cloud	Soft-core	group_5~~~group_1441	hypothetical protein;hypothetical protein
group_2808	Cloud	Core	group_193~~~group_2808	MBL fold metallo-hydrolase;Rieske 2Fe-2S domain-containing protein
group_2753	Cloud	Core	group_756~~~group_1440~~~group_2753~~~thrS	hypothetical protein;hypothetical protein;hypothetical protein;threonine--tRNA ligase
group_2688	Cloud	Core	group_2584~~~group_2688	hypothetical protein;hypothetical protein
group_2529	Cloud	Core	group_2529~~~lat	hypothetical protein;L-lysine 6-transaminase
group_2447	Cloud	Core	cobO~~~group_2447	cob(I)yrinic acid ac-diamide adenosyltransferase;cob(I)yrinic acid ac-diamide adenosyltransferase
group_2307	Cloud	Core	group_2677~~~group_2307	type II toxin-antitoxin system RelE/ParE family toxin;type II toxin-antitoxin system RelE/ParE family toxin
group_2203	Cloud	Core	group_1889~~~group_2203	DUF1810 family protein;DUF1810 domain-containing protein;DUF1810 family protein
group_2151	Cloud	Core	group_422~~~group_2151	site-2 protease family protein;CBS domain-containing protein
group_1886	Cloud	Soft-core	group_1886~~~group_1041	GntR family transcriptional regulator;GntR family transcriptional regulator
group_1877	Cloud	Core	group_1877~~~group_2030	hypothetical protein;acyl-CoA dehydrogenase family protein;hypothetical protein
group_1704	Cloud	Core	fadD30~~~group_1704	AMP-binding protein;fatty-acid--AMP ligase FAAL30/FadD30;fatty-acid--AMP ligase FAAL30/FadD30
group_1689	Cloud	Soft-core	group_1689~~~group_2248	WS/DGAT domain-containing protein;WS/DGAT domain-containing protein;wax ester/triacylglycerol synthase family O-acyltransferase
group_1676	Cloud	Core	group_1676~~~fadD32	fatty-acid--CoA ligase;long-chain-fatty-acid--AMP ligase FadD32
group_1635	Cloud	Core	group_1635~~~group_964	MerR family transcriptional regulator;MerR family transcriptional regulator
group_1614	Cloud	Core	group_1614~~~group_107	hypothetical protein;hypothetical protein
group_1493	Cloud	Core	group_1493~~~group_1876	AMP-binding protein;AMP-binding protein
group_1440	Cloud	Core	group_756~~~group_1440~~~group_2753~~~thrS	hypothetical protein;hypothetical protein;hypothetical protein;threonine--tRNA ligase
group_1418	Cloud	Core	group_649~~~group_1418	class I SAM-dependent methyltransferase;class I SAM-dependent methyltransferase
group_1416	Cloud	Core	group_220~~~group_1416	cytochrome P450;cytochrome P450
group_1325	Cloud	Core	group_1491~~~group_741~~~group_1325	universal stress protein;universal stress protein;universal stress protein
group_1304	Cloud	Core	group_1304~~~group_913~~~group_2420	PE-PGRS family protein;PE family protein;PE family protein
group_1232	Cloud	Core	group_1232~~~group_697	ABC transporter permease subunit;phosphate ABC transporter permease PstA
group_70	Cloud	Core	group_1296~~~group_70	PE family protein;type VII secretion system ESX-3 target PE5
group_1004	Cloud	Core	group_973~~~group_1004	hypothetical protein;hypothetical protein
group_720	Cloud	Core	group_720~~~group_2827	hypothetical protein;hypothetical protein
group_695	Cloud	Core	group_286~~~group_695	AarF/ABC1/UbiB kinase family protein;AarF/UbiB family protein
group_646	Cloud	Core	group_1755~~~group_646	metallophosphoesterase;metallophosphoesterase family protein;metallophosphoesterase family protein
group_496	Cloud	Core	group_496~~~group_2610	acetyl-CoA acetyltransferase;acetyl-CoA acetyltransferase
cut1	Cloud	Shell	cut1~~~group_1427	cutinase Cut1;cutinase family protein;cutinase Cut1
group_409	Cloud	Core	group_409~~~group_134	phosphoglycerate mutase PE_PGRS11;phosphoglycerate mutase PE_PGRS11
group_373	Cloud	Core	group_255~~~group_373	sulfatase;sulfatase
group_309	Cloud	Core	group_309~~~ilvD	dihydroxy-acid dehydratase;dihydroxy-acid dehydratase
group_302	Cloud	Core	sigA~~~group_302	RNA polymerase sigma factor;RNA polymerase sigma factor
group_139	Cloud	Core	embC~~~group_139	arabinosyltransferase EmbC;arabinosyltransferase EmbC
group_3	Cloud	Core	group_3~~~group_2509	type II toxin-antitoxin system VapC family toxin;type II toxin-antitoxin system VapC family toxin
group_985	Cloud	Cloud	group_79~~~group_985	pirin family protein;pirin family protein
group_399	Cloud	Core	group_399~~~group_2252~~~group_2127~~~group_2339~~~group_2675~~~group_396	PE-PGRS family protein;PE-PGRS family protein;hypothetical protein;YncE family protein;PE domain-containing protein;YncE family protein;hypothetical protein;PE-PGRS family protein;YncE family protein;PE PGRS family protein;PE domain-containing protein;hypothetical protein;PE-PGRS family protein;YncE family protein
group_2345	Cloud	Core	group_2120~~~group_2545~~~group_2925~~~group_2345	PPE family protein;PPE domain-containing protein;hypothetical protein;PPE family protein;hypothetical protein;hypothetical protein
group_913	Cloud	Core	group_1304~~~group_913~~~group_2420	PE-PGRS family protein;PE family protein;PE family protein
group_756	Cloud	Core	group_756~~~group_1440~~~group_2753~~~thrS	hypothetical protein;hypothetical protein;hypothetical protein;threonine--tRNA ligase
group_396	Cloud	Core	group_399~~~group_2252~~~group_2127~~~group_2339~~~group_2675~~~group_396	PE-PGRS family protein;PE-PGRS family protein;hypothetical protein;YncE family protein;PE domain-containing protein;YncE family protein;hypothetical protein;PE-PGRS family protein;YncE family protein;PE PGRS family protein;PE domain-containing protein;hypothetical protein;PE-PGRS family protein;YncE family protein
group_2681	Soft-core	Core	group_2681~~~group_2542~~~group_2685	PPE family protein;PPE family protein;PPE family protein
esxN	Soft-core	Core	esxN~~~esxV~~~esxL	effector;type VII secretion system protein EsxV;type VII secretion system ESX-5 protein EsxL
group_2368	Soft-core	Core	group_2368~~~ctpH	Rv1535 domain-containing protein;cation-translocating P-type ATPase
group_2604	Soft-core	Core	group_2564~~~group_2604	hypothetical protein;hypothetical protein
rpfE	Soft-core	Core	rpfE~~~group_1618	resuscitation-promoting factor protein RpfE;hypothetical protein
group_2542	Soft-core	Core	group_2681~~~group_2542~~~group_2685	PPE family protein;PPE family protein;PPE family protein
tam	Soft-core	Core	tam~~~group_2122	trans-aconitate 2-methyltransferase;trans-aconitate 2-methyltransferase
group_2925	Soft-core	Core	group_2120~~~group_2545~~~group_2925~~~group_2345	PPE family protein;PPE domain-containing protein;hypothetical protein;PPE family protein;hypothetical protein;hypothetical protein
group_2580	Shell	Core	group_1834~~~group_2580	DUF3017 domain-containing protein;hypothetical protein;DUF3017 domain-containing protein
group_2578	Shell	Core	group_2578~~~group_1679	IS110 family transposase;IS110 family transposase
group_1368	Shell	Core	group_163~~~group_1368	acyl-CoA synthetase;acyl-CoA synthetase
group_2741	Shell	Core	group_2741~~~group_2206	PPE family protein;PPE domain-containing protein;hypothetical protein;PPE domain-containing protein;pentapeptide repeat-containing protein
group_2749	Shell	Core	group_2901~~~group_1472~~~group_2749	hypothetical protein;hypothetical protein;hypothetical protein
group_2690	Shell	Core	group_2581~~~group_2690	PPE family protein;PPE family protein
lppA	Shell	Core	lppB~~~group_1907~~~lppA	LppA family lipoprotein;LppA family lipoprotein;LppA family lipoprotein
group_2464	Shell	Core	esxJ~~~group_2464	type VII secretion system ESX-5 protein EsxJ;type VII secretion system ESX-5 protein EsxJ
group_2578	Shell	Core	group_2578~~~group_1679	IS110 family transposase;IS110 family transposase
group_2127	Shell	Core	group_399~~~group_2252~~~group_2127~~~group_2339~~~group_2675~~~group_396	PE-PGRS family protein;PE-PGRS family protein;hypothetical protein;YncE family protein;PE domain-containing protein;YncE family protein;hypothetical protein;PE-PGRS family protein;YncE family protein;PE PGRS family protein;PE domain-containing protein;hypothetical protein;PE-PGRS family protein;YncE family protein
esxV~~~esxL	Shell	Core	esxL~~~esxV	type VII secretion system ESX-5 protein EsxL;type VII secretion system protein EsxV
lppB	Shell	Core	lppB~~~group_1907~~~lppA	LppA family lipoprotein;LppA family lipoprotein;LppA family lipoprotein
group_1907	Shell	Core	lppB~~~group_1907~~~lppA	LppA family lipoprotein;LppA family lipoprotein;LppA family lipoprotein
group_1491	Shell	Soft-core	group_1491~~~group_741~~~group_1325	universal stress protein;universal stress protein;universal stress protein
group_2894	Cloud	Cloud	group_2894~~~group_2814	hypothetical protein;hypothetical protein
group_1104	Cloud	Cloud	group_1104~~~group_2891	thymidylate synthase;thymidylate synthase
group_1139	Cloud	Cloud	group_1139~~~group_74	hypothetical protein;hypothetical protein
