## Supplementary Table S3 for "The *Mycobacterium tuberculosis* complex pangenome is small and shaped by sub-lineage-specific regions of difference"

### Sheet: Paralogs merged
Comparison	Z-statistic	P-value (Bonferroni)	Significance
L1 - L2	7.90782	0	*
L1 - L3	-0.89275	1
L2 - L3	-6.1321	0	*
L1 - L4	2.50039	0.5645
L2 - L4	-7.25781	0	*
L3 - L4	2.60277	0.4208
L1 - L5	0.498249	1
L2 - L5	-3.01378	0.1174
L3 - L5	1.01785	1
L4 - L5	-0.595272	1
L1 - L6	6.81973	0	*
L2 - L6	3.05123	0.1037
L3 - L6	6.54555	0	*
L4 - L6	5.91201	0	*
L5 - L6	4.41826	0.0005	*
L1 - L7	1.24494	1
L2 - L7	-0.666556	1
L3 - L7	1.54447	1
L4 - L7	0.653092	1
L5 - L7	0.869435	1
L6 - L7	-1.91098	1
L1 - L8	2.15709	1
L2 - L8	0.802478	0.8166
L3 - L8	2.36669	1
L4 - L8	1.73958	1
L5 - L8	1.85051	1
L6 - L8	-0.189803	1
L7 - L8	1.04608	1
L1 - L9	2.0258	1
L2 - L9	0.670325	1
L3 - L9	2.23794	1
L4 - L9	1.60742	1
L5 - L9	1.72636	1
L6 - L9	-0.316338	1
L7 - L9	0.937716	1
L8 - L9	-0.093841	1
L1 - La1	6.41006	0	*
L2 - La1	2.78138	0.2463
L3 - La1	6.22918	0	*
L4 - La1	5.5056	0	*
L5 - La1	4.235	0.001	*
L6 - La1	-0.09381	1
L7 - La1	1.83839	1
L8 - La1	0.147961	1
L9 - La1	0.273862	1
L1 - La2	2.44493	1
L2 - La2	1.0922	1
L3 - La2	2.64895	1
L4 - La2	2.02932	0.3674
L5 - La2	2.12266	1
L6 - La2	0.087601	1
L7 - La2	1.28363	1
L8 - La2	0.205728	1
L9 - La2	0.29957	1
La1 - La2	0.128053	1
L1 - La3	2.51562	1
L2 - La3	1.16336	1
L3 - La3	2.71827	0	*
L4 - La3	2.10048	1
L5 - La3	2.1895	0.2986
L6 - La3	0.155736	1
L7 - La3	1.34198	1
L8 - La3	0.256258	1
L9 - La3	0.350099	1
La1 - La3	0.195846	1
La2 - La3	0.05053	1
L1 - M. pinnipedii	2.17224	1
L2 - M. pinnipedii	0.817726	0	*
L3 - M. pinnipedii	2.38155	1
L4 - M. pinnipedii	1.75483	0.7844
L5 - M. pinnipedii	1.86483	1
L6 - M. pinnipedii	-0.175203	1
L7 - M. pinnipedii	1.05858	1
L8 - M. pinnipedii	0.010828	1
L9 - M. pinnipedii	0.104669	1
La1 - M. pinnipedii	-0.133434	1
La2 - M. pinnipedii	-0.194901	1
La3 - M. pinnipedii	-0.24543	1
L1 - M.microti	5.57603	0	*
L2 - M.microti	2.49886	1
L3 - M.microti	5.59714	0	*
L4 - M.microti	4.74915	0.0001	*
L5 - M.microti	3.98702	0.003	*
L6 - M.microti	0.079075	1
L7 - M.microti	1.86293	1
L8 - M.microti	0.222105	1
L9 - M.microti	0.344972	1
La1 - M.microti	0.159259	1
La2 - M.microti	-0.047256	1
La3 - M.microti	-0.113416	1
M. pinnipedii - M.microti	0.207928	1

### Sheet: Paralogs not merged
Comparison	Z-statistic	P-value (Bonferroni)	Significance
L1 - L2	7.90782	0	*
L1 - L3	-0.89275	1
L2 - L3	-6.1321	0	*
L1 - L4	2.50039	0.5645
L2 - L4	-7.25781	0	*
L3 - L4	2.60277	0.4208
L1 - L5	0.498249	1
L2 - L5	-3.01378	0.1174
L3 - L5	1.01785	1
L4 - L5	-0.595272	1
L1 - L6	6.81973	0	*
L2 - L6	3.05123	0.1037
L3 - L6	6.54555	0	*
L4 - L6	5.91201	0	*
L5 - L6	4.41826	0.0005	*
L1 - L7	1.24494	1
L2 - L7	-0.666556	1
L3 - L7	1.54447	1
L4 - L7	0.653092	1
L5 - L7	0.869435	1
L6 - L7	-1.91098	1
L1 - L8	2.15709	1
L2 - L8	0.802478	0.8166
L3 - L8	2.36669	1
L4 - L8	1.73958	1
L5 - L8	1.85051	1
L6 - L8	-0.189803	1
L7 - L8	1.04608	1
L1 - L9	2.0258	1
L2 - L9	0.670325	1
L3 - L9	2.23794	1
L4 - L9	1.60742	1
L5 - L9	1.72636	1
L6 - L9	-0.316338	1
L7 - L9	0.937716	1
L8 - L9	-0.093841	1
L1 - La1	6.41006	0	*
L2 - La1	2.78138	0.2463
L3 - La1	6.22918	0	*
L4 - La1	5.5056	0	*
L5 - La1	4.235	0.001	*
L6 - La1	-0.09381	1
L7 - La1	1.83839	1
L8 - La1	0.147961	1
L9 - La1	0.273862	1
L1 - La2	2.44493	1
L2 - La2	1.0922	1
L3 - La2	2.64895	1
L4 - La2	2.02932	0.3674
L5 - La2	2.12266	1
L6 - La2	0.087601	1
L7 - La2	1.28363	1
L8 - La2	0.205728	1
L9 - La2	0.29957	1
La1 - La2	0.128053	1
L1 - La3	2.51562	1
L2 - La3	1.16336	1
L3 - La3	2.71827	0	*
L4 - La3	2.10048	1
L5 - La3	2.1895	0.2986
L6 - La3	0.155736	1
L7 - La3	1.34198	1
L8 - La3	0.256258	1
L9 - La3	0.350099	1
La1 - La3	0.195846	1
La2 - La3	0.05053	1
L1 - M. pinnipedii	2.17224	1
L2 - M. pinnipedii	0.817726	0	*
L3 - M. pinnipedii	2.38155	1
L4 - M. pinnipedii	1.75483	0.7844
L5 - M. pinnipedii	1.86483	1
L6 - M. pinnipedii	-0.175203	1
L7 - M. pinnipedii	1.05858	1
L8 - M. pinnipedii	0.010828	1
L9 - M. pinnipedii	0.104669	1
La1 - M. pinnipedii	-0.133434	1
La2 - M. pinnipedii	-0.194901	1
La3 - M. pinnipedii	-0.24543	1
L1 - M.microti	5.57603	0	*
L2 - M.microti	2.49886	1
L3 - M.microti	5.59714	0	*
L4 - M.microti	4.74915	0.0001	*
L5 - M.microti	3.98702	0.003	*
L6 - M.microti	0.079075	1
L7 - M.microti	1.86293	1
L8 - M.microti	0.222105	1
L9 - M.microti	0.344972	1
La1 - M.microti	0.159259	1
La2 - M.microti	-0.047256	1
La3 - M.microti	-0.113416	1
M. pinnipedii - M.microti	0.207928	1
