## Supplementary Table S4 for "The *Mycobacterium tuberculosis* complex pangenome is small and shaped by sub-lineage-specific regions of difference"

### Sheet: Panaroo
RD	Lineage(s)	gene	Annotation	Key
L5.3 deletion	L5.3	Rv1492	Methylmalonyl-CoA mutase small subunit	Genes not detected by Pangraph
		Rv1493	Methylmalonyl-CoA mutase large-subunit	Duplicated genes (including paralogs)
		Rv1494	Possible mazE4 antitoxin
		Rv1495	Possible mazF4 toxin
		Rv1496	Possible transport system kinase
		Rv1497	LipL esterase
		Rv1498c	Probable methyltransferase
		Rv1498A	Conserved protein
		Rv1499	Conserved protein
		Rv1500	Probable glycosyltransferase
		Rv1501	Conserved hypothetical protein
		Rv1502	Hypothetical protein
RD4 and L5.3 deletion		Rv1508c	Probable membrane protein
		Rv1508A	conserved hypotheticals
		Rv1509	Hypothetical unknown protein
		Rv1510	Probable membrane protein
		Rv1511	gmdA
		Rv1512	epiA
		Rv1513	conserved hypotheticals
		Rv1514c	conserved hypotheticals
		Rv1515c	conserved hypotheticals
		Rv1516c	Probable sugar transferase
L5.3 deletion region 2	L5.3	Rv1517	conserved hypotheticals
		Rv1518	Unknown, possibly glycosyl transferase
		Rv1520	sugar transferase
L5.3.2-Del region 2	L5.3	Rv1521	fadD25
		Rv1522c	mmpL12
RD10	L6, L9 and all animal	Rv0222	echA1
		Rv0223c	aldehyde dehydrogenase
RD312	all L5	Rv2478c	hypothetical protein
RD12oryx-first part	La3	Rv3113	phosphatase
		Rv3114	hypothetical protein
		Rv3116	molybdenum cofactor biosynthesis protein MoeB
		Rv3117	thiosulfate sulfurtransferase CysA3
		Rv3118	Conserved hypothetical protein SseC1
		Rv3119	molybdopterin synthase catalytic subunit 1
		Rv3120	hypothetical protein
RD12oryx-second part	La3	Rv3122	hypothetical protein
		Rv3123	hypothetical protein
		Rv3124	transcriptional regulator MoaR
RDoryx_1		Rv1799	lipoprotein LppT
		Rv1800	PPE family protein PPE28
		Rv1801	PPE29
		Rv1802	PPE30
		Rv1803c	PE_PGRS32
		Rv1805c	hypothetical protein
		Rv1806	PE family protein PE20
TbD1	L2, L3 and L4		mmpS6
RD702	L6, L9	Rv0186A	metallothionein
RD750	L3, L3.1	Rv1519	hypothetical protein
		Rv1520	sugar transferase
ND1	L7	Rv2290	lipoprotein LppO
		Rv2291	thiosulfate sulfurtransferase SseB
RD8	L6 and all animal	Rv3618	monooxygenase
		Rv3621	PPE family protein PPE65
L8_1	L8	Rv2811	hypothetical protein
		Rv2812	transposase
RD207	L2, L2.2	Rv2819c	CRISPR type III-associated RAMP protein Csm5
RD711	L5, L5.1	Rv1333	hydrolase
		Rv1334	[CysO]-cysteine peptidase
RD105	L2.1	Rv0069c	L-serine dehydratas
		Rv0070c	serine hydroxymethyltransferase
L8_2	L8	Rv0593	Mce family lipoprotein LprL
RD239	L1	Rv3651	hypothetical protein
RD147c	L1	Rv1525	wbbL2
		Rv1526c	glycosyltransferase
RD13	La9, La1, La2	Rv1256	cytochrome P450 Cyp130
RD5	L8, La1, La2	Rv2349c	plcC
RD7		Rv1964	yrbE3A
		Rv1965	integral membrane protein
		Rv1966	Mce family protein Mce3A
New-L4.2	L4.2	Rv3507	PE_PGRS53
New-L8_1	L8	Rv3762c	hydrolase
		Rv3763	lpqH
L8_4	All except L8		cobF region
New-L8_2		Rv2859c	glutamine amidotransferase
L8_5		Rv0305c	PPE6
		Rv0306	oxidoreductase
		Rv0307c	hypothetical protein
		Rv0308	integral membrane protein
Rdoryx_4		Rv3180c	ribonuclease VapC45
RD314	L2.1	Rv3229c	stearoyl-CoA 9-desaturase (Possible linoleoyl-CoA desaturase (delta(6)-desaturase))
		Rv3230c	stearoyl-CoA 9-desaturase electron transfer protein (Hypothetical oxidoreductase)
New-L8_3		Rv0484c	short-chain type oxidoreductase
RD9	L5, L6 and all animal	Rv2072c	precorrin-6Y C(5,15)-methyltransferase (cobL)
		Rv2073c	oxidoreductase (belonging to shortchain dehydrogenase reductase (SDR) family)
		Rv2074	pyridoxamine 5'-phosphate oxidase (May be involved in biosynthesis of pyridoxine (vitamin B6) and pyridoxal phosphate)
N-RD25bov/cap	La1, La2	Rv3739c	PPE family protein PPE67
RD316	L3, L3.1	Rv3516	hypothetical protein
		Rv3517	enoyl-CoA hydratase EchA19
New-L6	L6, L6.1	Rv1661	pks7
RD1mic	M. microti	Rv3864	ESX-1 secretion-associated protein EspE
		Rv3865	ESX-1 secretion-associated protein EspF
		Rv3866	ESX-1 secretion-associated protein EspG
		Rv3867	ESX-1 secretion-associated protein EspH
		Rv3868	ESX-1 secretion system protein EccA1
		Rv3869	ESX-1 secretion system protein EccB
		Rv3870	ESX-1 secretion system protein EccCa
RD713	L5	Rv1977	Zn-dependent protease;M48 family metallopeptidase
	La1	Rv2741	PE_PGRS47
	La1	Rv2348c	Hypothetical protein
RD303	L6, L9	Rv0267	narU
New_L3	L3, L3.1	Rv2049c	hypothetical protein
RD219	L4.8	Rv3083	Probable monooxygenase
		Rv3084	alpha/beta hydrolase
RD105	L2	Rv0071	Possible maturase
		Rv0072	Probable glutamine-transport transmembrane protein ABC-transporter
		Rv0073	Probable glutamine-transport ATP-binding protein ABC-transporter
RvD1	L4.8 and L4.9
New-La3	La3	Rv0814c	Conserved protein SseC2
		Rv0815c	thiosulfate sulfurtransferase CysA2

### Sheet: Pangraph
RD	Lineage(s)	Gene	Annotation	Key
L5.3 deletion region 1	L5.3	Rv1492	Methylmalonyl-CoA mutase small subunit	Genes not detected by Panaroo
		Rv1493	Methylmalonyl-CoA mutase large-subunit	Non-coding regions
		Rv1494	Possible mazE4 antitoxin	Duplicated genes (including paralogs)
		Rv1495	Possible mazF4 toxin
		Rv1496	Possible transport system kinase
		Rv1497	LipL esterase
		Rv1498c	Probable methyltransferase
		Rv1498A	Conserved protein
		Rv1499	Conserved protein
		Rv1500	Probable glycosyltransferase
		Rv1501	Conserved hypothetical protein,
		ncRv1501	ncRNA
		Rv1502	Hypothetical protein
		Rv1505c	Hypothetical protein
RD4, L5.3 deletion region 2	La1, L5.3	Rv1506c	Hypothetical protein
		Rv1507A	Hypothetical unknown protein
		Rv1507c	Hypothetical unknown protein
		Rv1508c	Probable membrane protein
		Rv1508A	conserved hypotheticals
		Rv1509	Hypothetical unknown protein
		Rv1510	Probable membrane protein
		Rv1511	gmdA
		Rv1512	epiA
		Rv1513	conserved hypotheticals
		Rv1514c	conserved hypotheticals
		Rv1515c	conserved hypotheticals
		Rv1516c	Probable sugar transferase
L5.3 deletion region 2	L5.3	Rv1517	conserved hypotheticals
		Rv1518	Unknown, possibly glycosyl transferase
		Rv1520	sugar transferase
		Rv1521	fadD25
		Rv1522c	mmpL12
RD10	L6, L9 and all animal	Rv0221	diacyglycerol O-acyltransferase
		Rv0222	echA1
		Rv0223c	aldehyde dehydrogenase
RD312	All L5	Rv2478c	hypothetical protein
RD12oryx-first part	La3	Rv3113	phosphatase
		Rv3114	hypothetical protein
		Rv3116	molybdenum cofactor biosynthesis protein MoeB
		Rv3117	thiosulfate sulfurtransferase CysA3
		Rv3118	Conserved hypothetical protein SseC1
New	La1, La3	Rv3119	molybdopterin synthase catalytic subunit 1
	La1, La3	Rv3120	hypothetical protein
RD12oryx-second part	La3	Rv3122	hypothetical protein
		Rv3123	hypothetical protein
		Rv3124	transcriptional regulator MoaR
RDoryx_1		Rv1799	lipoprotein LppT
		Rv1800	PPE family protein PPE28
		Rv1801	PPE29
		Rv1802	PPE30
		Rv1803c	PE_PGRS32
		Rv1805c	hypothetical protein
		Rv1806	PE family protein PE20
TbD1	L2, L3 and L4		mmpS6
RD702	L6, L9	Rv0186A	metallothionein
		Rv0186	beta-glucosidase BglS
		ncRv0186c	ncRNA
RD750	L3, L3.1	Rv1519	hypothetical protein
		Rv1520	sugar transferase
New	L1, L2, L3, L7, L8
ND1	L7	Rv2290	lipoprotein LppO
		Rv2291	thiosulfate sulfurtransferase SseB
RD8	L6 and all animal	Rv3621	PPE family protein PPE65
L8_1	L8	Rv2811	hypothetical protein
		Rv2812	transposase
RD207	L2, L2.2	Rv2820c	CRISPR type III-associated RAMP protein Csm4
		Rv2819c	CRISPR type III-associated RAMP protein Csm5
RD711	L5, L5.1	Rv1333	hydrolase
		Rv1334	[CysO]-cysteine peptidase
RD105	L2	Rv0071	Possible maturase
		Rv0072	Probable glutamine-transport transmembrane protein ABC-transporter
		ncRv10071
		ncRv10071c
		Rv0073	Probable glutamine-transport ATP-binding protein ABC-transporter
		Rv0074	conserved hypotheticals
L8_2	L8	Rv0593	Mce family lipoprotein LprL
RD239	L1	Rv3651	hypothetical protein
RD147c	L1	Rv1525	wbbL2
		Rv1526c	glycosyltransferase
RD13	La1, La2	Rv1255c	HTH-type transcriptional regulator
		Rv1256	cytochrome P450 Cyp130
		Rv1257c	oxidoreductase
RD5	L8, La1, La2	Rv2349c	plcC
New	L1, L2.1, L4 (except L4.2)
RD7		Rv1964	yrbE3A
		Rv1965	integral membrane protein
		Rv1966	Mce family protein Mce3A
New-L4.2	L4.2	Rv3507	PE_PGRS53
New-L8_1	L8	Rv3762c	hydrolase
		Rv3763	lpqH
L8_4	All except L8		cobF region
New-L8_2		Rv2859c	glutamine amidotransferase
L8_5		Rv0305c	PPE6
		Rv0306	oxidoreductase
		Rv0307c	hypothetical protein
		Rv0308	integral membrane protein
Rdoryx_4		Rv3180c	ribonuclease VapC45
RD314	L2.1	Rv3229c	stearoyl-CoA 9-desaturase (Possible linoleoyl-CoA desaturase (delta(6)-desaturase))
		Rv3230c	stearoyl-CoA 9-desaturase electron transfer protein (Hypothetical oxidoreductase)
New-L8_3		Rv0484c	short-chain type oxidoreductase
RD9	L5, L6 and all animal	Rv2072c	precorrin-6Y C(5,15)-methyltransferase (cobL)
		Rv2073c	oxidoreductase (belonging to shortchain dehydrogenase reductase (SDR) family)
		Rv2074	pyridoxamine 5'-phosphate oxidase (May be involved in biosynthesis of pyridoxine (vitamin B6) and pyridoxal phosphate)
		Rv2075c	hypothetical protein
N-RD25bov/cap	La1, La2	Rv3739c	PPE family protein PPE67
RD316	L3, L3.1	Rv3516	hypothetical protein
		Rv3517	enoyl-CoA hydratase EchA19
New-L6	L6, L6.1	Rv1661	pks7
New-L2.1		Rv1777	cytochrome P450 Cyp144
RD1mic	M. microti	Rv3864	ESX-1 secretion-associated protein EspE
		Rv3865	ESX-1 secretion-associated protein EspF
		Rv3866	ESX-1 secretion-associated protein EspG
		Rv3867	ESX-1 secretion-associated protein EspH
		Rv3868	ESX-1 secretion system protein EccA1
		Rv3869	ESX-1 secretion system protein EccB
		Rv3870	ESX-1 secretion system protein EccCa
RD713	L5	Rv1977	Zn-dependent protease;M48 family metallopeptidase
RD303	L6 and L9	Rv0267	narU
RvD1	L4.8 and L4.9
RD219	L4.8	Rv3083	Probable monooxygenase
		Rv3084	alpha/beta hydrolase
		Rv3085	Probable short-chain dehydrogenase
New-La3	La3	Rv0814c	Conserved protein SseC2
		Rv0815c	thiosulfate sulfurtransferase CysA2
